# DupyliCate: mining, classifying, and characterizing gene duplications

**DOI:** 10.1101/2025.10.10.681656

**Authors:** Shakunthala Natarajan, Boas Pucker

## Abstract

Paralogs, copies of a gene, form an important basis for novelty during evolution. Analysis of such gene duplications is important to understand the emergence of novel traits during evolution. DupyliCate is a Python tool that has been developed for this purpose. With the ability to process multiple datasets concurrently, flexible features, and parameters to set species-specific thresholds, DupyliCate offers a high-throughput method for gene copy identification and analysis. The different available parameters and modes are explored in detail based on the *Arabidopsis thaliana* datasets. Proof of concept for the tool is presented by characterizing well known duplications in different plants, and its broad applicability is demonstrated by running it on diverse datasets including complex plant genome sequences with high heterozygosity. Further, two case studies involving the evolution of *flavonol synthase* (*FLS*) genes in Brassicales, and the evolution of flavonol synthesis regulating myeloblastosis (MYB) transcription factors- *MYB12* and *MYB111* across a large number of plant species, are presented as exemplar use cases. The tool’s applicability beyond plants is demonstrated on *Escherichia coli, Saccharomyces cerevisiae, and Caenorhabditis elegans* datasets. DupyliCate is available at: https://github.com/ShakNat/DupyliCate.
