## Supplementary Table S1 for "DupyliCate: mining, classifying, and characterizing gene duplications"

### Sheet: Sheet1
Datasets used in this study and their corresponding references
Plant datasets	Taxonomic grouping	Version of the dataset used	Reference
Acorus americanus v1.1	Monocot	1.1	Acorus americanus v1.1, DOE-JGI, http://phytozome-next.jgi.doe.gov/
Agave tequilana var. Weber's Blue HAP1 v3.1	Monocot	3.1	Agave tequilana var. Weber's Blue v3.1 DOE-JGI, https://phytozome-next.jgi.doe.gov/info/Atequilanavar_WebersBlueHAP3_v3_1
Alyssum linifolium v1.1	Brassicaceae	1.1	Brassicales Map Alignment Project, DOE-JGI, http://bmap.jgi.doe.gov/
Amaranthus hypochondriacus v2.1	Pentapetale	2.1	Lightfoot, D. J., Jarvis, D. E., Ramaraj, T., Lee, R., Jellen, E. N., & Maughan, P. J. (2017). Single-molecule sequencing and Hi-C-based proximity-guided assembly of amaranth (Amaranthus hypochondriacus) chromosomes provide insights into genome evolution. BMC Biology, 15(1). https://doi.org/10.1186/s12915-017-0412-4
Amborella trichopoda var. SantaCruz_75 HAP1 v2.1	Angiosperm	2.1	Amborella trichopoda var. SantaCruz_75 HAP1 v2.1, DOE-JGI, http://phytozome-next.jgi.doe.gov/
Ananas comosus v3	Monocot	3	Ming, R., VanBuren, R., Wai, C. M., Tang, H., Schatz, M. C., Bowers, J. E., … Yu, Q. (2015). The pineapple genome and the evolution of CAM photosynthesis. Nature Genetics, 47(12), 1435–1442. https://doi.org/10.1038/ng.3435
Andropogon gerardi HAP1 v1.1	Panicoideae	1.1	Andropogon gerardi v1.1 DOE-JGI, https://phytozome-next.jgi.doe.gov/info/AgerardiHAP2_v1_1
Aquilegia coerulea v3.1	Eudicot	3.1	Filiault, D. L., Ballerini, E. S., Mandáková, T., Aköz, G., Derieg, N. J., Schmutz, J., … Nordborg, M. (2018). The Aquilegia genome provides insight into adaptive radiation and reveals an extraordinarily polymorphic chromosome with a unique history. eLife, 7. https://doi.org/10.7554/elife.36426
Arabidopsis halleri v2.1.0	Brassicaceae	2.1	Arabidopsis halleri v2.03, DOE-JGI, http://phytozome.jgi.doe.gov/
Arabidopsis thaliana Araport11	Brassicaceae	Araport11	Cheng, C., Krishnakumar, V., Chan, A. P., Thibaud‐Nissen, F., Schobel, S., & Town, C. D. (2017). Araport11: a complete reannotation of the Arabidopsis thaliana reference genome. The Plant Journal, 89(4), 789–804. https://doi.org/10.1111/tpj.13415
Arachis hypogaeaLine8 v1.3	Fabidae	1.3	Grabowski, P. P., Dang, P., Jenkins, J. J., Sreedasyam, A., Webber, J., Lamb, M., … Lovell, J. T. (2024). Relics of interspecific hybridization retained in the genome of a drought-adapted peanut cultivar. G3: Genes, Genomes, Genetics, 14(11). https://doi.org/10.1093/g3journal/jkae208
Asparagus officinalis V1.1	Monocot	1.1	Harkess, A., Zhou, J., Xu, C., Bowers, J. E., Van der Hulst, R., Ayyampalayam, S., … Chen, G. (2017). The asparagus genome sheds light on the origin and evolution of a young Y chromosome. Nature Communications, 8(1). https://doi.org/10.1038/s41467-017-01064-8
Beta vulgaris ssp. vulgaris EL10.2_2	Pentapetalae	2	McGrath, JM, Funk A, Galewski P, Ou S, Townsend B, Davenport K, Daligault H, Johnson S, Lee J, Hastie A, Darracq A, Willems G, Barnes S, Liachko I, Sullivan S, Koren S, Phillippy A, Wang J, Lu T, Pulman J, Childs K, Yocum A, Fermin D, Mutasa-Göttgens E, Stevanato P, Taguchi K, Shu S, Naegele R, Dorn K, A contiguous de novo genome assembly of sugar beet EL10 (Beta vulgaris L.). Accepted at DNA Res…
Betula platyphylla v1.1	Fabidae	1.1	Chen, S., Wang, Y., Yu, L., Zheng, T., Wang, S., Yue, Z., … Yang, C. (2021). Genome sequence and evolution ofBetula platyphylla. Horticulture Research, 8. https://doi.org/10.1038/s41438-021-00481-7
Boechera stricta v1.2	Brassicaceae	1.2	Lee, C.-R., Wang, B., Mojica, J. P., Mandáková, T., Prasad, K. V. S. K., Goicoechea, J. L., … Mitchell-Olds, T. (2017). Young inversion with multiple linked QTLs under selection in a hybrid zone. Nature Ecology &amp; Evolution, 1(5). https://doi.org/10.1038/s41559-017-0119
Botryococcus braunii v2.1	Chlorophyte	2.1	Botryococcus braunii Showa v2.1 DOE-JGI, http://phytozome.jgi.doe.gov/
Brachypodium arbuscula BARB1 v3.1	Brachypodium	3.1	Brachypodium arbuscula BARB1 v3.1 DOE-JGI, http://phytozome.jgi.doe.gov/"
Brachypodium distachyon v3.1	Brachypodium	3.1	Phytozome v14 (Goodstein et al. 2012, Phytozome: a comparative platform for green plant genomics, Nucleic Acids Res. 2012 40 (D1): D1178-D1186)
Brachypodium hybridum Bhyb26 v2.1	Brachypodium	2.1	Bhyb26 Bhyb26 v2.1, DOE-JGI, http://phytozome.jgi.doe.gov/info/BhybridumBhyb26_v2_1
Brachypodium stacei v1.1	Brachypodium	1.1	Gordon, S. P., Contreras-Moreira, B., Levy, J. J., Djamei, A., Czedik-Eysenberg, A., Tartaglio, V. S., … Vogel, J. P. (2020). Gradual polyploid genome evolution revealed by pan-genomic analysis of Brachypodium hybridum and its diploid progenitors. Nature Communications, 11(1). https://doi.org/10.1038/s41467-020-17302-5
Brachypodium sylvaticum Ain-1 v2.1	Brachypodium	2.1	Brachypodium sylvaticum Ain-1 v2.1 DOE-JGI, http://phytozome.jgi.doe.gov/
Brassica juncea ssp. integrifolia MIZ-19 v1.1	Brassiceae	1.1	Brassica junceassp. integrifolia MIZ-19 v1.1 DOE-JGI, https://phytozome.jgi.doe.gov/info/Bjunceassp_integrifoliaMIZ_19_v1_1
Brassica oleracea capitata v1.0	Brassiceae	1	Liu, S., Liu, Y., Yang, X., Tong, C., Edwards, D., Parkin, I. A. P., … Paterson, A. H. (2014). The Brassica oleracea genome reveals the asymmetrical evolution of polyploid genomes. Nature Communications, 5(1). https://doi.org/10.1038/ncomms4930
Brassica rapa ssp. chinensis var. communis PCGlu v2.1	Brassiceae	2.1	Brassica rapassp. chinensisvar. communis PCGlu v2.1 DOE-JGI, https://phytozome.jgi.doe.gov/info/Brapassp_chinensisvar_communisPCGlu_v2_1
Cakile maritima v1.1	Brassiceae	1.1	Brassicales Map Alignment Project, DOE-JGI, http://bmap.jgi.doe.gov/
Camelina sativa Acsn-226 v1.1	Camelina	1.1	Camelina sativa Acsn-226 v1.1, DOE-JGI, https://phytozome.jgi.doe.gov/info/CsativaAcsn_226_v1_1 https://phytozome.jgi.doe.gov/bap
Capsella grandiflora v1.1	Brassicaceae	1.1	Slotte, T., Hazzouri, K. M., Ågren, J. A., Koenig, D., Maumus, F., Guo, Y.-L., … Wright, S. I. (2013). The Capsella rubella genome and the genomic consequences of rapid mating system evolution. Nature Genetics, 45(7), 831–835. https://doi.org/10.1038/ng.2669
Capsella rubella v1.1	Brassicaceae	1.1	Brassicales Map Alignment Project, DOE-JGI, http://bmap.jgi.doe.gov/
Carica papaya ASGPBv0.4	Brassicales	0.4	Ming, R., Hou, S., Feng, Y., Yu, Q., Dionne-Laporte, A., Saw, J. H., … Alam, M. (2008). The draft genome of the transgenic tropical fruit tree papaya (Carica papaya Linnaeus). Nature, 452(7190), 991–996. https://doi.org/10.1038/nature06856
Carya illinoinensis v1.1	Fabidae	1.1	Lovell, J. T., Bentley, N. B., Bhattarai, G., Jenkins, J. W., Sreedasyam, A., Alarcon, Y., … Randall, J. J. (2021). Four chromosome scale genomes and a pan-genome annotation to accelerate pecan tree breeding. Nature Communications, 12(1). https://doi.org/10.1038/s41467-021-24328-w
Castanea dentata v1.1	Fabidae	1.1	Castanea dentata v1.1, DOE-JGI, http://phytozome-next.jgi.doe.gov/
Castanea mollissima Mahogany HAP1 v1.1	Fabidae	1.1	Castanea mollissima Mahogany HAP1 v1.1,HudsonAlpha, http://phytozome.jgi.doe.gov/info/CmollissimaMahoganyHAP1_v1_1
Caulanthus amplexicaulis v1.1	Brassicaceae	1.1	Brassicales Map Alignment Project, DOE-JGI, http://bmap.jgi.doe.gov/
Ceratodon purpureus GG1 v1.1	Embryophyte	1.1	Carey, S. B., Jenkins, J., Lovell, J. T., Maumus, F., Sreedasyam, A., Payton, A. C., … McDaniel, S. F. (2021). Gene-rich UV sex chromosomes harbor conserved regulators of sexual development. Science Advances, 7(27). https://doi.org/10.1126/sciadv.abh2488
Ceratopteris richardii v2.1	Tracheophyte	2.1	Marchant, D. B., Chen, G., Cai, S., Chen, F., Schafran, P., Jenkins, J., … Chen, Z.-H. (2022). Dynamic genome evolution in a model fern. Nature Plants, 8(9), 1038–1051. https://doi.org/10.1038/s41477-022-01226-7
Cercis canadensis V3.1	Fabidae	3.1	Cercis canadensis v3.1, DOE-JGI, http://phytozome.jgi.doe.gov/info/Ccanadensis_V3_1
Chasmanthium laxum v1.1	Panicoideae	1.1	Chasmanthium laxum v1.1, DOE-JGI, http://phytozome-next.jgi.doe.gov/info/Claxum_v1_1
Chenopodium quinoa v1.0	Pentapetalae	1	Jarvis, D. E., Ho, Y. S., Lightfoot, D. J., Schmöckel, S. M., Li, B., Borm, T. J. A., … Tester, M. (2017). The genome of Chenopodium quinoa. Nature, 542(7641), 307–312. https://doi.org/10.1038/nature21370
Chlamydomonas reinhardtii CC-4532 v6.1	Chlorophyte	6.1	Craig, R. J., Gallaher, S. D., Shu, S., Salomé, P. A., Jenkins, J. W., Blaby-Haas, C. E., … Merchant, S. S. (2022). The Chlamydomonas Genome Project, version 6: Reference assemblies for mating-type plus and minus strains reveal extensive structural mutation in the laboratory. The Plant Cell, 35(2), 644–672. https://doi.org/10.1093/plcell/koac347
Chromochloris zofingiensis v5.2.3.2	Chlorophyte	5.2.3.2	Roth, M. S., Cokus, S. J., Gallaher, S. D., Walter, A., Lopez, D., Erickson, E., … Niyogi, K. K. (2017). Chromosome-level genome assembly and transcriptome of the green algaChromochloris zofingiensisilluminates astaxanthin production. Proceedings of the National Academy of Sciences, 114(21). https://doi.org/10.1073/pnas.1619928114
Cicer arietinum v1.0	Fabidae	1	Varshney, R. K., Song, C., Saxena, R. K., Azam, S., Yu, S., Sharpe, A. G., … Cook, D. R. (2013). Draft genome sequence of chickpea (Cicer arietinum) provides a resource for trait improvement. Nature Biotechnology, 31(3), 240–246. https://doi.org/10.1038/nbt.2491
Cinnamomum kanehirae v3	Angiosperm	3	Chaw, S.-M., Liu, Y.-C., Wu, Y.-W., Wang, H.-Y., Lin, C.-Y. I., Wu, C.-S., … Tsai, I. J. (2019). Stout camphor tree genome fills gaps in understanding of flowering plant genome evolution. Nature Plants, 5(1), 63–73. https://doi.org/10.1038/s41477-018-0337-0
Citrus sinensis v1.1	Citrus	1.1	Wu, G. A., Prochnik, S., Jenkins, J., Salse, J., Hellsten, U., Murat, F., … Rokhsar, D. (2014). Sequencing of diverse mandarin, pummelo and orange genomes reveals complex history of admixture during citrus domestication. Nature Biotechnology, 32(7), 656–662. https://doi.org/10.1038/nbt.2906
Cleome violacea v2.1	Brassicaceae	2.1	Brassicales Map Alignment Project, DOE-JGI, http://bmap.jgi.doe.gov/
Coccomyxa subellipsoidea C-169 v2.0	Chlorophyte	2	Blanc, G., Agarkova, I., Grimwood, J., Kuo, A., Brueggeman, A., Dunigan, D. D., … Van Etten, J. L. (2012). The genome of the polar eukaryotic microalga Coccomyxa subellipsoidea reveals traits of cold adaptation. Genome Biology, 13(5). https://doi.org/10.1186/gb-2012-13-5-r39
Coffea arabica geisha 1.0	Asterids	1	Juan F. Medrano, Dario Cantu, Andrea Minio, Christian Dreischer, Theodore Gibbons, Jason Chin, Shiyu Chen, Allen Van Deynze, Amanda M Hulse-Kemp, De novo whole-genome assembly and annotation of a high-quality coffee variety from the primary origin of coffee, Coffea arabica var. Geisha. Submitted to G3.
Corylus americana var. rush v1.1	Fabidae	1.1	Brainard, S.H. et al.,The first two chromosome-scale genome assemblies of American hazelnut enable comparative genomic analysis of the genus Corylus (bioRxiv)
Corylus avellana cv. Jefferson HAP1 v4.0	Fabidae	4	Talbot, S. C., Vining, K. J., Snelling, J. W., Clevenger, J., & Mehlenbacher, S. A. (2024). A haplotype-resolved chromosome-level assembly and annotation of European hazelnut (C. avellana cv. Jefferson) provides insight into mechanisms of eastern filbert blight resistance. G3: Genes, Genomes, Genetics, 14(6). https://doi.org/10.1093/g3journal/jkae021
Corymbia citriodora v2.1	Malvidae	2.1	Healey, A. L., Shepherd, M., King, G. J., Butler, J. B., Freeman, J. S., Lee, D. J., … Henry, R. J. (2021). Pests, diseases, and aridity have shaped the genome of Corymbia citriodora. Communications Biology, 4(1). https://doi.org/10.1038/s42003-021-02009-0
Crambe hispanica v1.1	Brassiceae	1.1	Brassicales Map Alignment Project, DOE-JGI, http://bmap.jgi.doe.gov/
Cucumis sativus v1.0	Fabidae	1	Phytozome v14 (Goodstein et al. 2012, Phytozome: a comparative platform for green plant genomics, Nucleic Acids Res. 2012 40 (D1): D1178-D1186)
Daucus carota subsp. sativus v3.0	Asterids	3	Coe, K., Bostan, H., Rolling, W., Turner-Hissong, S., Macko-Podgórni, A., Senalik, D., … Iorizzo, M. (2023). Population genomics identifies genetic signatures of carrot domestication and improvement and uncovers the origin of high-carotenoid orange carrots. Nature Plants, 9(10), 1643–1658. https://doi.org/10.1038/s41477-023-01526-6
Descurainia sophioides v1.1	Brassicaceae	1.1	Brassicales Map Alignment Project, DOE-JGI, http://bmap.jgi.doe.gov/
Digitalis purpurea v1.0	Plantaginaceae		Horz, J. M., Wolff, K., Friedhoff, R. & Pucker, B. Genome sequence of the ornamental plant Digitalis purpurea reveals the molecular basis of flower color and morphology variation. 2024.02.14.580303 Preprint at https://doi.org/10.1101/2024.02.14.580303 (2025).
Dioscorea alata v1.1	Monocot	1.1	Cormier, F., Lawac, F., Maledon, E., Gravillon, M.-C., Nudol, E., Mournet, P., … Arnau, G. (2019). A reference high-density genetic map of greater yam (Dioscorea alata L.). Theoretical and Applied Genetics, 132(6), 1733–1744. https://doi.org/10.1007/s00122-019-03311-6
Dioscorea dumetorum v1.0	Monocot		Siadjeu, C., Pucker, B., Viehöver, P., Albach, D. C. & Weisshaar, B. High Contiguity de novo Genome Sequence Assembly of Trifoliate Yam (Dioscorea dumetorum) Using Long Read Sequencing. Genes (Basel) 11, 274 (2020).
Diphasiastrum complanatum v3.1	Embryophyte	3.1	Diphasiastrum complanatum v3.1, DOE-JGI, http://phytozome-next.jgi.doe.gov/
Diptychocarpus strictus v2.1	Brassicaceae	2.1	Brassicales Map Alignment Project, DOE-JGI, http://bmap.jgi.doe.gov/
Dunaliella salina v1.0	Chlorophyte	1	Polle, J. E. W., Calhoun, S., McKie-Krisberg, Z., Prochnik, S., Neofotis, P., Yim, W. C., … Magnusson, J. K. (2020). Genomic adaptations of the green alga Dunaliella salina to life under high salinity. Algal Research, 50, 101990. https://doi.org/10.1016/j.algal.2020.101990
Ehretia anacua AZ 03848 HAP1 v1.1	Asterids	1.1	Ehretia anacuaAZ 03848 HAP1 v1.1, DOE-JGI, https://phytozome.jgi.doe.gov/info/EanacuaAZ03848HAP1_v1_1 https://phytozome.jgi.doe.gov/ogg
Eleusine coracana v1.1	Grass	1.1	Devos, K. M., Qi, P., Bahri, B. A., Gimode, D. M., Jenike, K., Manthi, S. J., … Odeny, D. A. (2023). Genome analyses reveal population structure and a purple stigma color gene candidate in finger millet. Nature Communications, 14(1). https://doi.org/10.1038/s41467-023-38915-6
Eruca vesicaria v1.1	Brassiceae	1.1	Brassicales Map Alignment Project, DOE-JGI, http://bmap.jgi.doe.gov/
Eucalyptus grandis v2.0	Rosid	2	Myburg, A. A., Grattapaglia, D., Tuskan, G. A., Hellsten, U., Hayes, R. D., Grimwood, J., … Schmutz, J. (2014). The genome of Eucalyptus grandis. Nature, 510(7505), 356–362. https://doi.org/10.1038/nature13308
Euclidium syriacum v1.1	Brassicaceae	1.1	Brassicales Map Alignment Project, DOE-JGI, http://bmap.jgi.doe.gov/
Eutrema salsugineum v1.0	Brassicaceae	1	Yang, R., Jarvis, D. E., Chen, H., Beilstein, M. A., Grimwood, J., Jenkins, J., … Wang, X. (2013). The Reference Genome of the Halophytic Plant Eutrema salsugineum. Frontiers in Plant Science, 4. https://doi.org/10.3389/fpls.2013.00046
Fragaria vesca v4.0.a2	Fabidae	4	Li, Y., Pi, M., Gao, Q., Liu, Z., & Kang, C. (2019). Updated annotation of the wild strawberry Fragaria vesca V4 genome. Horticulture Research, 6(1). https://doi.org/10.1038/s41438-019-0142-6
Fragaria x ananassa v1.0.a1	Fabidae	1	Edger, P. P., Poorten, T. J., VanBuren, R., Hardigan, M. A., Colle, M., McKain, M. R., … Knapp, S. J. (2019). Origin and evolution of the octoploid strawberry genome. Nature Genetics, 51(3), 541–547. https://doi.org/10.1038/s41588-019-0356-4
Glycine soja v1.1	Fabidae	1.1	Valliyodan, B., Cannon, S. B., Bayer, P. E., Shu, S., Brown, A. V., Ren, L., … Nguyen, H. T. (2019). Construction and comparison of three reference‐quality genome assemblies for soybean. The Plant Journal, 100(5), 1066–1082. https://doi.org/10.1111/tpj.14500
Gossypium barbadense v1.1	Cotton	1.1	Chen, Z. J., Sreedasyam, A., Ando, A., Song, Q., De Santiago, L. M., Hulse-Kemp, A. M., … Schmutz, J. (2020). Genomic diversifications of five Gossypium allopolyploid species and their impact on cotton improvement. Nature Genetics, 52(5), 525–533. https://doi.org/10.1038/s41588-020-0614-5
Gossypium darwinii v1.1	Cotton	1.1	Chen, Z. J., Sreedasyam, A., Ando, A., Song, Q., De Santiago, L. M., Hulse-Kemp, A. M., … Schmutz, J. (2020). Genomic diversifications of five Gossypium allopolyploid species and their impact on cotton improvement. Nature Genetics, 52(5), 525–533. https://doi.org/10.1038/s41588-020-0614-5
Gossypium hirsutum v3.1	Cotton	3.1	Gossypium hirsutumv3.1, DOE-JGI, http://phytozome.jgi.doe.gov
Gossypium mustelinum v1.1	Cotton	1.1	Chen, Z. J., Sreedasyam, A., Ando, A., Song, Q., De Santiago, L. M., Hulse-Kemp, A. M., … Schmutz, J. (2020). Genomic diversifications of five Gossypium allopolyploid species and their impact on cotton improvement. Nature Genetics, 52(5), 525–533. https://doi.org/10.1038/s41588-020-0614-5
Gossypium raimondii v2.1	Cotton	2.1	Paterson, A. H., Wendel, J. F., Gundlach, H., Guo, H., Jenkins, J., Jin, D., … Schmutz, J. (2012). Repeated polyploidization of Gossypium genomes and the evolution of spinnable cotton fibres. Nature, 492(7429), 423–427. https://doi.org/10.1038/nature11798
Gossypium tomentosum v1.1	Cotton	1.1	Chen, Z. J., Sreedasyam, A., Ando, A., Song, Q., De Santiago, L. M., Hulse-Kemp, A. M., … Schmutz, J. (2020). Genomic diversifications of five Gossypium allopolyploid species and their impact on cotton improvement. Nature Genetics, 52(5), 525–533. https://doi.org/10.1038/s41588-020-0614-5
Helianthus annuus r1.2	Asterids	1.2	Badouin, H., Gouzy, J., Grassa, C. J., Murat, F., Staton, S. E., Cottret, L., … Langlade, N. B. (2017). The sunflower genome provides insights into oil metabolism, flowering and Asterid evolution. Nature, 546(7656), 148–152. https://doi.org/10.1038/nature22380
Hordeum vulgare Morex V3	Grass	3	Mascher, M., Wicker, T., Jenkins, J., Plott, C., Lux, T., Koh, C. S., … Stein, N. (2021). Long-read sequence assembly: a technical evaluation in barley. The Plant Cell, 33(6), 1888–1906. https://doi.org/10.1093/plcell/koab077
Hydrangea quercifolia v1.1	Asterids	1.1	Hydrangea quercifolia 'HQ6' v1.1 DOE-JGI, http://phytozome-next.jgi.doe.gov/info/Hquercifolia_v1_1
Hydrocotyle leucocephala HAP1 v2.1	Asterids	2.1	Hydrocotyle leucocephala HAP1 v2.1" DOE-JGI, https://phytozome.jgi.doe.gov/info/HleucocephalaHAP1_v2_1
Iberis amara v1.1	Brassicaceae	1.1	Brassicales Map Alignment Project, DOE-JGI, http://bmap.jgi.doe.gov/
Isatis tinctoria v1.1	Isatideae	1.1	Brassicales Map Alignment Project, DOE-JGI, http://bmap.jgi.doe.gov/
Kalanchoe fedtschenkoi v1.1	Pentapetalae	1.1	Yang, X., Hu, R., Yin, H., Jenkins, J., Shu, S., Tang, H., … Tuskan, G. A. (2017). The Kalanchoë genome provides insights into convergent evolution and building blocks of crassulacean acid metabolism. Nature Communications, 8(1). https://doi.org/10.1038/s41467-017-01491-7
Kalanchoe laxiflora FTBG2000359A v3.1	Pentapetalae	3.1	Kalanchoe laxiflora FTBG2000359A v3.1, DOE-JGI, http://phytozome.jgi.doe.gov/info/KlaxifloraFTBG2000359A_v3_1
Lactuca sativa V8	Asterids	8	Reyes-Chin-Wo, S., Wang, Z., Yang, X., Kozik, A., Arikit, S., Song, C., … Michelmore, R. W. (2017). Genome assembly with in vitro proximity ligation data and whole-genome triplication in lettuce. Nature Communications, 8(1). https://doi.org/10.1038/ncomms14953
Lens culinaris v1	Fabidae	1	Larissa Ramsay, Chu Shin Koh, Sateesh Kagale, Dongying Gao, Sukhjiwan Kaur, Teketel Haile, Tadesse S. Gela, Li-An Chen, Zhe Cao, David J. Konkin, Helena Toegelová, Jaroslav Doležel, Benjamin D. Rosen, Robert Stonehouse, Jodi L. Humann, Dorrie Main, Clarice J. Coyne, Rebecca J. McGee, Douglas R. Cook, R. Varma Penmetsa, Albert Vandenberg, Crystal Chan, Sabine Banniza, David Edwards, Philipp E. Bay…
Lens ervoides v1	Fabidae	1	Larissa Ramsay, Chu Shin Koh, Sateesh Kagale, Dongying Gao, Sukhjiwan Kaur, Teketel Haile, Tadesse S. Gela, Li-An Chen, Zhe Cao, David J. Konkin, Helena Toegelová, Jaroslav Doležel, Benjamin D. Rosen, Robert Stonehouse, Jodi L. Humann, Dorrie Main, Clarice J. Coyne, Rebecca J. McGee, Douglas R. Cook, R. Varma Penmetsa, Albert Vandenberg, Crystal Chan, Sabine Banniza, David Edwards, Philipp E. Bay…
Lepidium sativum v1.1	Brassicaceae	1.1	Brassicales Map Alignment Project, DOE-JGI, http://bmap.jgi.doe.gov/
Lindenbergia philippensis v1.1	Asterids	1.1	Lindenbergia philippensis v1.1, DOE-JGI, http://phytozome-next.jgi.doe.gov/
Linum usitatissimum v1.0	Malpighiales	1	Wang, Z., Hobson, N., Galindo, L., Zhu, S., Shi, D., McDill, J., … Deyholos, M. K. (2012). The genome of flax (Linum usitatissimum) assembled de novo from short shotgun sequence reads. The Plant Journal, 72(3), 461–473. https://doi.org/10.1111/j.1365-313x.2012.05093.x
Liriodendron tulipifera YP108A v1.1	Angiosperm	1.1	Liriodendron tulipifera YP108A v1.1, DOE-JGI, http://phytozome-next.jgi.doe.gov/
Lotus japonicus Lj1.0v1	Fabidae	1	Li, H., Jiang, F., Wu, P., Wang, K., & Cao, Y. (2020). A High-Quality Genome Sequence of Model Legume Lotus japonicus (MG-20) Provides Insights into the Evolution of Root Nodule Symbiosis. Genes, 11(5), 483. https://doi.org/10.3390/genes11050483
Lunaria annua v1.1	Brassicaceae	1.1	Brassicales Map Alignment Project, DOE-JGI, http://bmap.jgi.doe.gov/
Lupinus albus v1	Fabidae	1	Hufnagel, B., Marques, A., Soriano, A., Marquès, L., Divol, F., Doumas, P., … Péret, B. (2020). High-quality genome sequence of white lupin provides insight into soil exploration and seed quality. Nature Communications, 11(1). https://doi.org/10.1038/s41467-019-14197-9
Malcolmia maritima v1.1	Brassicaceae	1.1	Brassicales Map Alignment Project, DOE-JGI, http://bmap.jgi.doe.gov/
Malus domestica v1.1	Fabidae	1.1	Daccord, N., Celton, J.-M., Linsmith, G., Becker, C., Choisne, N., Schijlen, E., … Bucher, E. (2017). High-quality de novo assembly of the apple genome and methylome dynamics of early fruit development. Nature Genetics, 49(7), 1099–1106. https://doi.org/10.1038/ng.3886
Manihot esculenta v8.1	Malpighiales	8.1	Bredeson, J.V., Shu, S., Berkoff, K., Lyons, J.B., Caccamo, M., Santos, B., Ovalle, T., Bart, R.S., Augusto Becerra Lopez-Lavalle, L., Carvajal Yepes, M., Aranzales, E., Wenzl, P., Jannink, J.-L., Dyer, S., Rokhsar, D.S. "An improved reference assembly for cassava (Manihot esculenta Crantz)".In preparation.
Marchantia polymorpha v3.1	Embryophyte	3.1	Bowman, J. L., Kohchi, T., Yamato, K. T., Jenkins, J., Shu, S., Ishizaki, K., … Schmutz, J. (2017). Insights into Land Plant Evolution Garnered from the Marchantia polymorpha Genome. Cell, 171(2), 287-304.e15. https://doi.org/10.1016/j.cell.2017.09.030
Medicago truncatula Mt4.0v1	Fabidae	4	Tang, H., Krishnakumar, V., Bidwell, S., Rosen, B., Chan, A., Zhou, S., … Town, C. D. (2014). An improved genome release (version Mt4.0) for the model legume Medicago truncatula. BMC Genomics, 15(1). https://doi.org/10.1186/1471-2164-15-312
Mimulus guttatus TOL v5.0	Asterids	5	Mimulus guttatus TOL v5.0, DOE-JGI, http://phytozome.jgi.doe.gov/
Mimulus nasutus var. SF v2.1	Asterids	2.1	DOE-JGI, https://phytozome.jgi.doe.gov/info/Mnasutusvar_SF_v2_1
Mimulus tilingii var. LVR v1.1	Asterids	1.1	Mimulus tilingiivar. LVR v1.1" DOE-JGI, https://phytozome.jgi.doe.gov/info/Mtilingiivar_LVR_v1_1
Miscanthus sinensis v7.1	Panicoideae	7.1	Mitros, T., Session, A. M., James, B. T., Wu, G. A., Belaffif, M. B., Clark, L. V., … Rokhsar, D. S. (2020). Genome biology of the paleotetraploid perennial biomass crop Miscanthus. Nature Communications, 11(1). https://doi.org/10.1038/s41467-020-18923-6
Musa acuminata v1	Monocot	1	D’Hont, A., Denoeud, F., Aury, J.-M., Baurens, F.-C., Carreel, F., Garsmeur, O., … Wincker, P. (2012). The banana (Musa acuminata) genome and the evolution of monocotyledonous plants. Nature, 488(7410), 213–217. https://doi.org/10.1038/nature11241
Myagrum perfoliatum v2.1	Isatidae	2.1	Brassicales Map Alignment Project, DOE-JGI, http://bmap.jgi.doe.gov/
Notholithocarpus densiflorus Rogue1 HAP1 v1.1	Fabidae	1.1	Notholithocarpus densiflorusRogue1 HAP1 v1.1, https://phytozome.jgi.doe.gov/info/NdensiflorusRogue1HAP1_v1_1
Nymphaea colorata v1.2	Angiosperm	1.2	Zhang, L., Chen, F., Zhang, X., Li, Z., Zhao, Y., Lohaus, R., … Tang, H. (2019). The water lily genome and the early evolution of flowering plants. Nature, 577(7788), 79–84. https://doi.org/10.1038/s41586-019-1852-5
Olea europaea v1.0	Asterids	1	Unver, T., Wu, Z., Sterck, L., Turktas, M., Lohaus, R., Li, Z., … Van de Peer, Y. (2017). Genome of wild olive and the evolution of oil biosynthesis. Proceedings of the National Academy of Sciences, 114(44). https://doi.org/10.1073/pnas.1708621114
Oropetium thomaeum v1.0	Grass	1	VanBuren, R., Bryant, D., Edger, P. P., Tang, H., Burgess, D., Challabathula, D., … Mockler, T. C. (2015). Single-molecule sequencing of the desiccation-tolerant grass Oropetium thomaeum. Nature, 527(7579), 508–511. https://doi.org/10.1038/nature15714
Oryza sativa v7.0	Grass	7	Ouyang, S., Zhu, W., Hamilton, J., Lin, H., Campbell, M., Childs, K., … Buell, C. R. (2007). The TIGR Rice Genome Annotation Resource: improvements and new features. Nucleic Acids Research, 35(Database), D883–D887. https://doi.org/10.1093/nar/gkl976
Ostreococcus lucimarinus v2.0	Chlorophyte	2	Palenik, B., Grimwood, J., Aerts, A., Rouzé, P., Salamov, A., Putnam, N., … Grigoriev, I. V. (2007). The tiny eukaryote Ostreococcus provides genomic insights into the paradox of plankton speciation. Proceedings of the National Academy of Sciences, 104(18), 7705–7710. https://doi.org/10.1073/pnas.0611046104
Panicum hallii v3.2	Phallii	3.2	Lovell, J. T., Jenkins, J., Lowry, D. B., Mamidi, S., Sreedasyam, A., Weng, X., … Juenger, T. E. (2018). The genomic landscape of molecular responses to natural drought stress in Panicum hallii. Nature Communications, 9(1). https://doi.org/10.1038/s41467-018-07669-x
Panicum virgatum var. AP13 HAP1 v6.1	Panicoideae	6.1	Panicum virgatum var. AP13 v6.1 DOE-JGI, https://phytozome-next.jgi.doe.gov/info/Pvirgatumvar_AP13HAP1_v6_1
Paspalum vaginatum v3.1	Panicoideae	3.1	Sun, G., Wase, N., Shu, S., Jenkins, J., Zhou, B., Torres-Rodríguez, J. V., … Schnable, J. C. (2022). Genome of Paspalum vaginatum and the role of trehalose mediated autophagy in increasing maize biomass. Nature Communications, 13(1). https://doi.org/10.1038/s41467-022-35507-8
Pharus latifolius v1.1	Grass	1.1	Pharus latifolius v1.1, DOE-JGI, http://phytozome-next.jgi.doe.gov/
Phaseolus acutifolius WLD v2.0	Fabidae	2	Mafi Moghaddam, S., Oladzad, A., Koh C.(K.), Ramsay, L., Hart, J., Manidi, S., Hoopes, G., Sreedasyam, A., Wiersma, A., Grimwood, J., Hamilton, J.P., Jenkins, J., Vaillancourt, B., Wood, J., Schmutz, J., Kagale, S., Porch, T.*, Bett, K.E.*, Buell, C.R.*, and McClean, P.E.* Genome sequences of wild and landrace tepary bean provide insight into evolution and domestication under heat stress. Nature …
Phaseolus coccineus v1.1	Fabidae	1.1	Phaseolus coccineus v1.1, https://phytozome.jgi.doe.gov/info/Pcoccineus_v1_1
Phaseolus lunatus V1	Fabidae	1	Garcia, T., Duitama, J., Zullo, S. S., Gil, J., Ariani, A., Dohle, S., … Chacón-Sánchez, M. I. (2021). Comprehensive genomic resources related to domestication and crop improvement traits in Lima bean. Nature Communications, 12(1). https://doi.org/10.1038/s41467-021-20921-1
Phaseolus vulgaris v2.1	Fabidae	2.1	Phaseolus vulgaris v2.1, DOE-JGI and USDA-NIFA, http://phytozome.jgi.doe.gov/
Physcomitrium patens v6.1	Embryophyte	6.1	Zimmer, A. D., Lang, D., Buchta, K., Rombauts, S., Nishiyama, T., Hasebe, M., … Reski, R. (2013). Reannotation and extended community resources for the genome of the non-seed plant Physcomitrella patens provide insights into the evolution of plant gene structures and functions. BMC Genomics, 14(1). https://doi.org/10.1186/1471-2164-14-498
Poncirus trifoliata v1.3.1	Citrus	1.3.1	Peng, Z., Bredeson, J. V., Wu, G. A., Shu, S., Rawat, N., Du, D., … Deng, Z. (2020). A chromosome‐scale reference genome of trifoliate orange (Poncirus trifoliata) provides insights into disease resistance, cold tolerance and genome evolution in Citrus. The Plant Journal, 104(5), 1215–1232. https://doi.org/10.1111/tpj.14993
Populus nigra x maximowiczii NM6 v1.1	Malpighiales	1.1	Populus maximowiczii x nigra NM6 v1.1, DOE-JGI, http://phytozome.jgi.doe.gov/info/PmaximowicziixnigraNM6_v1_1NM6
Populus tremula x Populus alba HAP1 v5.1	Malpighiales	5.1	Zhou, R., Jenkins, J. W., Zeng, Y., Shu, S., Jang, H., Harding, S. A., … Tsai, C. (2023). Haplotype‐resolved genome assembly of Populus tremula × P. alba reveals aspen‐specific megabase satellite DNA. The Plant Journal, 116(4), 1003–1017. https://doi.org/10.1111/tpj.16454
Populus trichocarpa v4.1	Malpighiales	4.1	Tuskan, G. A., DiFazio, S., Jansson, S., Bohlmann, J., Grigoriev, I., Hellsten, U., … Rokhsar, D. (2006). The Genome of Black Cottonwood, Populus trichocarpa (Torr. &amp; Gray). Science, 313(5793), 1596–1604. https://doi.org/10.1126/science.1128691
Porphyra umbilicalis v1.5	Rhodophyta	1.5	Brawley, S. H., Blouin, N. A., Ficko-Blean, E., Wheeler, G. L., Lohr, M., Goodson, H. V., … Prochnik, S. E. (2017). Insights into the red algae and eukaryotic evolution from the genome of Porphyra umbilicalis (Bangiophyceae, Rhodophyta). Proceedings of the National Academy of Sciences, 114(31). https://doi.org/10.1073/pnas.1703088114
Portulaca amilis v1.0	Pentapetalae	1	Gilman, I. S., Moreno-Villena, J. J., Lewis, Z. R., Goolsby, E. W., & Edwards, E. J. (2022). Gene co-expression reveals the modularity and integration of C4 and CAM inPortulaca. Plant Physiology, 189(2), 735–753. https://doi.org/10.1093/plphys/kiac116
Prunus persica v2.1	Fabidae	2.1	Verde, I., Abbott, A. G., Scalabrin, S., Jung, S., Shu, S., Marroni, F., … Rokhsar, D. S. (2013). The high-quality draft genome of peach (Prunus persica) identifies unique patterns of genetic diversity, domestication and genome evolution. Nature Genetics, 45(5), 487–494. https://doi.org/10.1038/ng.2586
Quercus rubra v2.1	Fabidae	2.1	Kapoor, B., Jenkins, J., Schmutz, J., Zhebentyayeva, T., Kuelheim, C., Coggeshall, M., … Staton, M. (2023). A haplotype-resolved chromosome-scale genome for Quercus rubra L. provides insights into the genetics of adaptive traits for red oak species. G3: Genes, Genomes, Genetics, 13(11). https://doi.org/10.1093/g3journal/jkad209
Ricinus communis v0.1	Malpighiales	0.1	Chan, A. P., Crabtree, J., Zhao, Q., Lorenzi, H., Orvis, J., Puiu, D., … Rabinowicz, P. D. (2010). Draft genome sequence of the oilseed species Ricinus communis. Nature Biotechnology, 28(9), 951–956. https://doi.org/10.1038/nbt.1674
Rorippa islandica v1.1	Brassicaceae	1.1	Brassicales Map Alignment Project, DOE-JGI, http://bmap.jgi.doe.gov/
Salix purpurea v5.1	Malpighiales	5.1	Zhou, R., Macaya-Sanz, D., Carlson, C. H., Schmutz, J., Jenkins, J. W., Kudrna, D., … DiFazio, S. P. (2020). A willow sex chromosome reveals convergent evolution of complex palindromic repeats. Genome Biology, 21(1). https://doi.org/10.1186/s13059-020-1952-4
Schrenkiella parvula v2.2	Brassicaceae	2.2	Dassanayake, M., Oh, D.-H., Haas, J. S., Hernandez, A., Hong, H., Ali, S., … Cheeseman, J. M. (2011). The genome of the extremophile crucifer Thellungiella parvula. Nature Genetics, 43(9), 913–918. https://doi.org/10.1038/ng.889
Selaginella moellendorffii v1.0	Tracheophyte	1	Banks, J. A., Nishiyama, T., Hasebe, M., Bowman, J. L., Gribskov, M., dePamphilis, C., … Grigoriev, I. V. (2011). The Selaginella Genome Identifies Genetic Changes Associated with the Evolution of Vascular Plants. Science, 332(6032), 960–963. https://doi.org/10.1126/science.1203810
Setaria italica v2.2	Panicoideae	2.2	Bennetzen, J. L., Schmutz, J., Wang, H., Percifield, R., Hawkins, J., Pontaroli, A. C., … Devos, K. M. (2012). Reference genome sequence of the model plant Setaria. Nature Biotechnology, 30(6), 555–561. https://doi.org/10.1038/nbt.2196
Setaria viridis v4.1	Panicoideae	4.1	Mamidi, S., Healey, A., Huang, P., Grimwood, J., Jenkins, J., Barry, K., … Kellogg, E. A. (2020). A genome resource for green millet Setaria viridis enables discovery of agronomically valuable loci. Nature Biotechnology, 38(10), 1203–1210. https://doi.org/10.1038/s41587-020-0681-2
Sinapis alba v3.1	Brassiceae	3.1	Brassicales Map Alignment Project, DOE-JGI, http://bmap.jgi.doe.gov/
Sisymbrium irio vSiYm2s	Brassiceae	0.2	Phytozome v14 (Goodstein et al. 2012, Phytozome: a comparative platform for green plant genomics, Nucleic Acids Res. 2012 40 (D1): D1178-D1186)
Solanum lycopersicum ITAG5.0	Asterids	5	Zhou, Y., Zhang, Z., Bao, Z., Li, H., Lyu, Y., Zan, Y., … Huang, S. (2022). Graph pangenome captures missing heritability and empowers tomato breeding. Nature, 606(7914), 527–534. https://doi.org/10.1038/s41586-022-04808-9
Solanum tuberosum v6.1	Asterids	6.1	Phytozome v14 (Goodstein et al. 2012, Phytozome: a comparative platform for green plant genomics, Nucleic Acids Res. 2012 40 (D1): D1178-D1186)
Spinacia oleracea Spov3	Pentapetalae	Spov3	Hulse‐Kemp, A. M., Bostan, H., Chen, S., Ashrafi, H., Stoffel, K., Sanseverino, W., … Van Deynze, A. (2021). An anchored chromosome‐scale genome assembly of spinach improves annotation and reveals extensive gene rearrangements in euasterids. The Plant Genome, 14(2). https://doi.org/10.1002/tpg2.20101
Spirodela polyrhiza v2	Monocot	2	Wang, W., Haberer, G., Gundlach, H., Gläßer, C., Nussbaumer, T., Luo, M. C., … Messing, J. (2014). The Spirodela polyrhiza genome reveals insights into its neotenous reduction fast growth and aquatic lifestyle. Nature Communications, 5(1). https://doi.org/10.1038/ncomms4311
Stanleya pinnata v1.1	Brassicaceae	1.1	Brassicales Map Alignment Project, DOE-JGI, http://bmap.jgi.doe.gov/
Theobroma cacao v2.1	Malvales	2.1	Cacao Genome Project
Thinopyrum intermedium v3.1	Grass	3.1	Phytozome v14 (Goodstein et al. 2012, Phytozome: a comparative platform for green plant genomics, Nucleic Acids Res. 2012 40 (D1): D1178-D1186)
Thuja plicata v3.1	Tracheophyte	3.1	Shalev, T. J., Gamal El-Dien, O., Yuen, M. M. S., Shengqiang, S., Jackman, S. D., Warren, R. L., … Bohlmann, J. (2022). The western redcedar genome reveals low genetic diversity in a self-compatible conifer. Genome Research. https://doi.org/10.1101/gr.276358.121
Trifolium pratense v2	Fabidae	2	De Vega, J. J., Ayling, S., Hegarty, M., Kudrna, D., Goicoechea, J. L., Ergon, Å., … Skøt, L. (2015). Red clover (Trifolium pratense L.) draft genome provides a platform for trait improvement. Scientific Reports, 5(1). https://doi.org/10.1038/srep17394
Triticum aestivum v2.2	Grass	2.2	Mayer, K. F. X., Rogers, J., Doležel, J., Pozniak, C., Eversole, K., Feuillet, C., … Praud, S. (2014). A chromosome-based draft sequence of the hexaploid bread wheat ( Triticum aestivum ) genome. Science, 345(6194). https://doi.org/10.1126/science.1251788
Ulmus americana var. NA87034 HAP1 v1.1	Fabidae	1	Ulmus americanavar. NA87034 HAP1 v1.1, https://phytozome.jgi.doe.gov/info/Uamericanavar_NA87034HAP1_v1_1
Urochloa fusca v1.1	Panicoideae	1.1	Urochloa fusca v1.1 DOE-JGI,https://phytozome-next.jgi.doe.gov/info/Ufusca_v1_1
Vaccinium darrowii v1.2	Asterids	1.2	Yu, J., Hulse-Kemp, A. M., Babiker, E., & Staton, M. (2021). High-quality reference genome and annotation aids understanding of berry development for evergreen blueberry (Vaccinium darrowii). Horticulture Research, 8(1). https://doi.org/10.1038/s41438-021-00641-9
Vicia faba v1.1	Fabidae	1.1	Jayakodi, M., Golicz, A. A., Kreplak, J., Fechete, L. I., Angra, D., Bednář, P., … Andersen, S. U. (2023). The giant diploid faba genome unlocks variation in a global protein crop. Nature, 615(7953), 652–659. https://doi.org/10.1038/s41586-023-05791-5
Vigna unguiculata v1.2	Vigna unguiculata	1.2	Liang, Q., Muñoz‐Amatriaín, M., Shu, S., Lo, S., Wu, X., Carlson, J. W., … Lonardi, S. (2023). A view of the pan‐genome of domesticated Cowpea (Vigna unguiculata [L.] Walp.). The Plant Genome, 17(1). https://doi.org/10.1002/tpg2.20319
Vitis vinifera v2.1	Rosid	2.1	The grapevine genome sequence suggests ancestral hexaploidization in major angiosperm phyla. (2007). Nature, 449(7161), 463–467. https://doi.org/10.1038/nature06148
Volvox carteri v2.1	Chlorophyte	2.1	Prochnik, S. E., Umen, J., Nedelcu, A. M., Hallmann, A., Miller, S. M., Nishii, I., … Rokhsar, D. S. (2010). Genomic Analysis of Organismal Complexity in the Multicellular Green Alga Volvox carteri. Science, 329(5988), 223–226. https://doi.org/10.1126/science.1188800
Yucca filamentosa C3 alt v2.1	Monocot	2.1	Yucca filamentosaC3 alt v2.1" DOE-JGI, https://phytozome.jgi.doe.gov/info/YfilamentosaC3alt_v2_1"
Zea mays RefGen_V4	Maize	4	Phytozome v14 (Goodstein et al. 2012, Phytozome: a comparative platform for green plant genomics, Nucleic Acids Res. 2012 40 (D1): D1178-D1186)
Zostera marina v3.1	Monocot	3.1	Xiao Ma et al. New chromosome-level genome assembly v3.1 and annotation of the seagrass, Zostera marina (eelgrass)
Arabidopsis lyrata	Brassicaceae	-	Hu, T., Pattyn, P., Bakker, E. et al. The Arabidopsis lyrata genome sequence and the basis of rapid genome size change. Nat Genet 43, 476–481 (2011). https://doi.org/10.1038/ng.807
Brassica napus	Brassicaceae	-	Lee H, Chawla HS, Obermeier C, Dreyer F, Abbadi A and Snowdon R (2020) Chromosome-Scale Assembly of Winter Oilseed Rape Brassica napus. Front. Plant Sci. 11:496. doi: 10.3389/fpls.2020.00496
Cardamine hirsuta	Brassicaceae	1	PLAZA 5.0: extending the scope and power of comparative and functional genomics in plants Nucleic Acids Research (online access)
Arabidopsis thalaian Nd-1	Brassicaceae	-	Pucker B, Holtgräwe D, Stadermann KB, Frey K, Huettel B, Reinhardt R, et al. (2019) A chromosome-level sequence assembly reveals the structure of the Arabidopsis thaliana Nd-1 genome and its gene set. PLoS ONE 14(5): e0216233. https://doi.org/10.1371/journal.pone.0216233
Gardenia jasminoides	Rubiaceae	-	Xu, Z., Pu, X., Gao, R. et al. Tandem gene duplications drive divergent evolution of caffeine and crocin biosynthetic pathways in plants. BMC Biol 18, 63 (2020). https://doi.org/10.1186/s12915-020-00795-3
Coffea canephora	Rubiaceae	-
Beta vulgaris (KWSONT2320Bv)	Amaranthaceae	-	Sielemann, K., Pucker, B., Orsini, E. et al. Genomic characterization of a nematode tolerance locus in sugar beet. BMC Genomics 24, 748 (2023). https://doi.org/10.1186/s12864-023-09823-2
Beta vulgaris (StrubeU2Bv)	Amarantaceae	-
Withania somnifera	Solanaceae	-	Hakim, S.E., Choudhary, N., Malhotra, K. et al. Phylogenomics and metabolic engineering reveal a conserved gene cluster in Solanaceae plants for withanolide biosynthesis. Nat Commun 16, 6367 (2025). https://doi.org/10.1038/s41467-025-61686-1
Physalis pruinosa	Solanaceae	-
Victoria cruziana v1.0	Nymphaeaceae		Nowak, M. S. et al. Genome sequence and RNA-seq analysis reveal genetic basis of flower coloration in the giant water lily Victoria cruziana. 2024.06.15.599162 Preprint at https://doi.org/10.1101/2024.06.15.599162 (2024).
Vitis vinifera (Pinot Noir)	Vitaceae	-	Shi X, et al., The complete reference genome for grapevine (Vitis vinifera L.) genetics and breeding. Hortic Res. 2023 Apr 4;10(5):uhad061. doi: 10.1093/hr/uhad061. PMID: 37213686; PMCID: PMC10199708
Vitis rotundifolia	Vitaceae	-	https://www.ncbi.nlm.nih.gov/datasets/genome/GCA_044591495.1/
Vitis amurensis	Vitaceae	-	https://www.ncbi.nlm.nih.gov/datasets/genome/GCA_037355405.1/
Oryza sativa f. spontanea (indica and japonica type)	Poaceae		Lingfeng Mao, Meihong Chen, Qinjie Chu, Lei Jia, Most Humaira Sultana, Dongya Wu,Xiangdong Kong, Jie Qiu, Chy-Yu Ye, Qian-Hao Zhu, Xi Chen, Longjiang Fan. RiceRelativesGD: a genomic database of rice relatives for rice research. Database, 2019.
Oryza rufipogon	Poaceae
Oryza glaberrima	Poaceae
Oryza barthii	Poaceae
Oryza nivara	Poaceae
Leersia perrieri	Poaceae
Zizania latifolia	Poaceae
Echinochloa crus-galli	Poaceae
Echinochloa colona	Poaceae
Echinochloa oryzicola	Poaceae
Non-plant datasets	Taxonomic grouping	Version of the dataset used	Reference
Escherichia coli	Enterobacteriaceae	-	K.A. Karberg,G.J. Olsen,& J.J. Davis,Similarity of genes horizontally acquired by Escherichia coli and Salmonella enterica is evidence of a supraspecies pangenome, Proc. Natl. Acad. Sci. U.S.A. 108 (50) 20154-20159, https://doi.org/10.1073/pnas.1109451108 (2011).
Saccharomyces cerevisiae	Saccharomycetaceae	-	Paul F Cliften, Robert S Fulton, Richard K Wilson, Mark Johnston, After the Duplication: Gene Loss and Adaptation in Saccharomyces Genomes, Genetics, Volume 172, Issue 2, 1 February 2006, Pages 863–872, https://doi.org/10.1534/genetics.105.048900
Caenorhabditis elegans	Rhabditidae	-	Fuqiang Ma, Chun Yin Lau, Chaogu Zheng, Young duplicate genes show developmental stage- and cell type-specific expression and function in Caenorhabditis elegans, Cell Genomics,Volume 4, Issue 1,2024, 100467, ISSN 2666-979X,https://doi.org/10.1016/j.xgen.2023.100467.
