## Supplementary Table S2 for "DupyliCate: mining, classifying, and characterizing gene duplications"

### Sheet: Sheet1
Consolidated BUSCO completeness, duplication (%) and pseudo ploidy number results of all the datasets analysed for gene duplications in this study
Organism	Pseudo ploidy number	BUSCO Completeness (%)	BUSCO Duplication (%)
Arabidopsis thaliana Col-0	1.01557	99.7	1.4
Arabidopsis thaliana Nd-1	1.01635	99.2	1.5
Carica papaya	1.00609	82.7	0.5
Eutrema salsugineum	1.01173	98.2	1.1
Eruca vesicaria	2.12946	98.3	66.6
Isatis tinctoria	2.41683	95.8	69
Capsella grandiflora	1.02309	94	1.9
Cardamine hirsuta	1.02787	96.2	2.5
Arabidopsis halleri	1.04063	94.4	3.5
Arabidopsis lyrata	1.04209	97.9	3.8
Brassica napus	3.12403	100	96.1
Brassica oleraceae	1.3565	80.8	25.4
Sinapis alba	2.35724	98.7	73.2
Oryza rufipogon	1.01971	93.8	1.7
Echinochloa colona	3.0155	99.2	95.3
Echinochloa oryzicola	2.10853	100	89.9
Oryza barthii	1.0268	83.2	2.1
Zizania latifolia	1.28548	77.1	23.5
Oryza sativa japonica cv.	1.01176	81.8	0.9
Oryza glaberrima	1.05314	83.1	4
Leersia perrieri	1.02862	90.7	2.5
Oryza nivara	1.02222	93.4	1.7
Vitis amurensis	1.13379	97.4	12.5
Vitis vinifera	1.01829	98.8	1.6
Vitis rotundifolia	1.02367	97.2	1.9
Escherichia coli	1.00115	99.8	0.1
Saccharomyces cerevisiae	1.00061	99.9	0.1
Caenorhabditis elegans	1.0071	100	0.7
Portulaca amilis	1.12698	89.1	11.6
Brachypodium sylvaticum	1.11628	100	10.9
Thuja plicata	1.10236	93	10.1
Hydrocotyle leucocephala	1.4031	99.2	40.3
Stanleya pinnata	1.84116	72	40.3
Marchantia polymorpha	1.0155	100	1.6
Populus tremula	1.84891	87.9	49.4
Zostera marina	1.14844	96.9	11.6
Lupinus albus	1.99061	87.4	47.8
Corymbia citriodora	1.46022	86.7	27
Poncirus trifoliata	1.07752	99.2	7.8
Vigna unguiculata	1.49609	88.1	30.4
Solanum lycopersicum	1.41935	84.2	25.4
Ulmus americana	1.30174	86.7	20.1
Lunaria annua	2.2144	87.9	62.1
Setaria italica	1.48899	86.7	33
Sisymbrium irio	1.48336	86.1	30.1
Phaseolus vulgaris	1.46082	87.7	28.7
Panicum virgatum	2.21705	100	97.7
Cakile maritima	2.42006	88.4	60.4
Brachypodium arbuscula	1.17188	99.2	15.5
Gossypium mustelinum	2.55039	100	98.4
Euclidium syriacum	1.52821	87.8	34.6
Alyssum linifolium	1.88372	99.2	74.4
Paspalum vaginatum	1.17054	100	15.5
Ehretia anacua	1.22481	100	20.2
Setaria viridis	1.4953	87.5	33.3
Lotus japonicus	1.48044	88.1	32
Carica papaya	1	76.7	0
Chromochloris zofingiensis	1	80.6	0
Triticum aestivum	2.31783	93	70.5
Kalanchoe laxiflora	1.24806	100	24
Myagrum perfoliatum	1.50704	88.4	32
Phaseolus acutifolius	1.42607	85.5	26.1
Oropetium thomaeum	1.01724	69.8	1.6
Chlamydomonas reinhardtii	1.03968	84.8	3.2
Eucalyptus grandis	1.01575	94.6	1.6
Capsella rubella	1.53459	87.1	34.1
Gossypium tomentosum	2.51163	100	99.2
Selaginella moellendorffii	1.11111	95.3	10.9
Lindenbergia philippensis	1.41406	87.7	27.4
Porphyra umbilicalis	1.01449	37.2	0.8
Thinopyrum intermedium	3.78295	100	100
Linum usitatissimum	1.75969	98.4	69.8
Helianthus annuus	1.3622	96.1	29.5
Aquilegia coerulea	1.16279	99.2	14
Corylus americana	1.42947	87.1	28.1
Botryococcus braunii	1	66.7	0
Brassica rapa ssp. chinensis	2.30469	88.4	60.3
Mimulus nasutus	1.44844	88.5	30.1
Acorus americanus	1.43349	86.8	30.1
Amaranthus hypochondriacus	1.12	83.7	10.9
Salix purpurea	1.78527	87.5	43
Trifolium pratense	1.42974	78.3	27.5
Corylus avellana cv. Jefferson	1.36248	84.9	24.4
Yucca filamentosa	2.42476	87.5	67.9
Arachis hypogaea	2.4186	100	95.3
Urochloa fusca	1.44833	85.2	29.6
Malcolmia maritima	1.56006	88.1	36
Eleusine coracana	2.02362	97.7	82.2
Cinnamomum kanehirae	1.10938	95.3	9.3
Diphasiastrum complanatum	1.30233	100	24
Volvox carteri	1.04583	79.3	3.6
Beta vulgaris	1.11111	97.7	10.1
Crambe hispanica	2.23713	88.5	58.7
Populus trichocarpa	1.88437	87.5	50.9
Mimulus guttatus	1.45847	84.2	29.1
Notholithocarpus densiflorus	1.17829	98.4	17.1
Olea europaea	1.65306	74.3	34.4
Brassica oleracea capitata	1.91652	76.5	43.8
Physcomitrium patens	1.24031	100	23.3
Phaseolus lunatus	1.41325	86.9	25.8
Hydrangea quercifolia	1.13492	96.9	12.4
Chasmanthium laxum	1.08527	98.4	8.5
Boechera stricta	1.45873	84.1	28.4
Panicum hallii	1.45925	87.7	30.4
Vicia faba	1.47003	86.7	28.4
Oryza sativa	1.11719	96.1	10.9
Amborella trichopoda	1.24805	87.7	18.4
Ceratopteris richardii	1.06977	96.1	7
Phaseolus coccineus	1.58777	87.5	32.4
Mimulus tilingii	1.46562	87.8	30.8
Iberis amara	2.1146	87.2	53.2
Pharus latifolius	1.43014	87.2	27.1
Daucus carota	1.21705	100	18.6
Liriodendron tulipifera	1.09302	100	7.8
Musa acuminata	1.69404	80.5	33.4
Lens culinaris	1.43651	85.7	26.8
Brachypodium distachyon	1.08527	100	7.8
Betula platyphylla	1.36877	77	20.9
Cercis canadensis	1.3625	87.4	24.4
Rorippa islandica	1.50786	87.5	32.1
Vitis vinifera	1.05426	94.6	5.4
Glycine soja	1.91473	100	82.9
Andropogon gerardi	3.45736	100	100
Zea mays	1.22481	96.1	20.9
Gossypium hirsutum	2.51938	100	97.7
Fragaria vesca	1.37813	86.4	24.7
Lens ervoides	1.41879	85.8	27.5
Solanum tuberosum	1.53292	84.8	31.4
Ricinus communis	1.25203	81.9	17.5
Quercus rubra	1.21875	99.2	17.8
Nymphaea colorata	1.09302	99.2	7.8
Prunus persica	1.13178	99.2	11.6
Dioscorea alata	1.0155	98.4	1.6
Dioscorea dumetorum	1.49656	86.2	39.1
Brassica juncea	3.36434	100	100
Gossypium raimondii	1.26357	100	25.6
Lactuca sativa	1.14961	97.7	14.7
Carya illinoinensis	1.20155	99.2	20.2
Diptychocarpus strictus	1.53762	88.2	36
Castanea mollissima	1.13953	100	13.2
Gossypium darwinii	2.47287	100	96.9
Populus nigra	1.86739	87.8	50.9
Coccomyxa subellipsoidea	1	87.6	0
Ceratodon purpureus	1.11628	99.2	10.9
Caulanthus amplexicaulis	2.05426	100	92.2
Descurainia sophioides	1.50237	86.8	31.7
Coffea arabica geisha	1.77953	94.6	71.3
Gossypium barbadense	2.48062	100	96.9
Dunaliella salina	1	51.9	0
Miscanthus sinensis	1.95312	97.7	82.9
B. hybridum	2.05426	100	97.7
Cleome violacea	1.32293	88.1	21.7
Ostreococcus lucimarinus	1.0614	76	4.7
Ananas comosus	1.07377	88.4	7
Castanea dentata	1.10938	99.2	10.9
Fragaria x ananassa	3.6124	99.2	93
Camelina sativa	3.4186	100	100
Chenopodium quinoa	1.88281	96.1	72.9
Vaccinium darrowii	1.19048	96.1	17.1
Hordeum vulgare Morex	1.10484	94.6	8.5
Lepidium sativum	1.94574	99.2	86.8
Schrenkiella parvula	1.44462	86.8	28.8
Agave tequilana	2.38028	87.7	64.8
Citrus sinensis	1.04688	89.9	4.7
Theobroma cacao	1.04651	100	4.7
Brachypodium stacei	1.0625	99.2	6.2
Cucumis sativus	1.28457	84.2	19.1
Medicago truncatula	1.27132	100	24.8
Spinacia oleracea	1.152	90.7	13.2
Spirodela polyrhiza	1.0082	83.7	0.8
Asparagus officinalis	1.31842	71.9	20.7
Manihot esculenta	1.76094	87.8	42.6
Malus domestica	1.68217	97.7	64.3
Cicer arietinum	1.11905	93	10.9
Kalanchoe fedtschenkoi	1.65506	84.5	39.9
Gardenia jasminoides	1.02314	84.5	2
B. vulgaris U2Bv	1.05101	91.3	4.5
Withania somnifera	1.4452	96.2	42.1
Digitalis purpurea	1.6871	96	47.6
Victoria cruziana	1.03599	95	2.8
