## Supplementary Table S3 for "DupyliCate: mining, classifying, and characterizing gene duplications"

### Sheet: Sheet1
Consolidated number of gene duplicates classified into the different groups for all the datasets mined for gene duplications in this study along with the confidence level groupings
Organism	Tandem duplicates	Proximal duplicates	Dispersed duplicates	Singletons	Low confidence groups	Moderate confidence groups	High confidence groups
Arabidopsis thaliana Col-0	1758	703	5457	19843	6	14	3534
Arabidopsis thaliana Nd-1	1734	978	7253	20796	46	17	4058
Arabidopsis lyrata	1763	1211	7951	20664	42	11	4777
Arabidopsis halleri	1424	1129	7777	18804	52	12	4286
Capsella grandiflora	952	150	5330	18532	2	0	2903
Carica papaya	1148	527	3707	22246	93	11	2093
Eutrema salsugineum	1443	751	6107	18216	13	5	3601
Cardamine hirsuta	2373	856	6841	20016	189	26	4146
Brassica oleraceae	1724	925	15579	17225	198	6	7523
Brassica rapa	1699	513	20517	18304	31	9	9567
Sinapis alba	1965	483	49429	7585	145	6	22108
Eruca vesicaria	4416	1601	60539	18567	355	56	25580
Brassica napus	6098	3431	80489	3579	977	79	35510
I. tinctoria	4798	2589	88272	18453	432	36	30272
Leersia perrieri	1336	1006	5883	21241	47	7	3587
Oryza barthii	1518	1470	6623	25389	43	9	4254
Oryza glaberrima	1631	922	9641	21406	47	11	5065
Oryza nivara	1282	1269	7253	26941	47	9	4326
Oryza rufipogon	1252	1342	7018	27885	56	9	4237
Oryza sativa japonica cv.	1788	1686	7300	25582	42	9	4676
Zizania latifolia	1033	724	17702	24747	169	8	8317
Echinochloa oryzicola	5428	2933	53451	9743	921	275	24672
Echinochloa colona	5922	2798	77576	10854	1347	362	28510
Vitis vinifera	4856	2095	8751	10832	98	26	5867
Vitis rotundifolia	5281	2958	10829	10898	58	23	6849
Vitis amurensis	5422	3741	17364	10463	83	24	9632
Escherichia coli	29	22	570	3673	0	0	267
Saccharomyces cerevisiae	101	42	971	4936	12	1	468
Caenorhabditis elegans	2277	978	3609	13727	5	41	2806
Linum usitatissimum	5466	1241	36088	3213	1444	77	16809
Eleusine coracana	3743	1217	42564	2847	254	25	21545
Musa acuminata	921	517	10214	25214	145	5	4634
Botryococcus braunii	877	703	3599	15472	93	12	1732
Camelina sativa	3036	1028	66907	946	262	16	23913
Agave tequilana	3197	1362	22789	15812	79	12	11051
Brassica oleracea capitata	1463	933	13348	20204	153	6	6566
Eutrema salsugineum	2022	999	8783	15154	23	11	5002
Ananas comosus	1125	984	11901	13645	130	11	5510
Crambe hispanica	1703	697	22554	21471	125	14	9745
Capsella rubella	2197	854	6899	18195	17	17	4317
Amborella trichopoda	2348	1213	3493	15344	58	22	2845
Hydrangea quercifolia	3096	1425	9395	18006	68	12	5664
Corylus americana	4915	1865	6598	12247	18	33	5319
Hordeum vulgare Morex	4455	3260	17556	12457	246	69	8097
Cleome violacea	2086	741	6598	12958	22	5	3760
Lupinus albus	2996	962	18671	16847	709	30	8641
Brachypodium hybridum	3471	1532	44846	5576	407	25	22576
Lotus japonicus	2483	1146	10359	15025	34	20	5990
Myagrum perfoliatum	2314	698	8419	14859	17	9	4958
Arachis hypogaea	3051	2672	48767	2327	240	28	23198
Daucus carota	5013	2293	22133	8920	175	43	10993
Physcomitrium patens	2172	2452	18166	14504	148	39	8723
Diptychocarpus strictus	2497	998	8828	15438	21	11	5233
Oropetium thomaeum	190	190	2412	25733	52	0	1273
Phaseolus lunatus	3199	2850	20739	18994	719	129	7873
Paspalum vaginatum	2485	1875	11293	20802	71	20	6590
Liriodendron tulipifera	6463	2760	15658	6954	131	51	9012
Carya illinoinensis	3949	1672	13884	13485	117	26	8366
Populus tremula	3077	1504	15110	13287	67	17	9002
Lepidium sativum	3501	1540	45001	3784	533	51	19587
Nymphaea colorata	3306	1273	11184	9342	69	24	5827
Ceratopteris richardii	5641	1878	13167	17730	158	25	7263
Kalanchoe fedtschenkoi	1202	834	10746	18667	51	6	5620
Aquilegia coerulea	1599	1209	6444	21365	66	15	3805
Descurainia sophioides	2384	874	10081	15422	85	15	5517
Ostreococcus lucimarinus	352	60	1763	5665	26	11	849
Capsella grandiflora	1184	193	6628	17028	2	1	3534
Corylus avellana cv. Jefferson	5508	4379	10595	14202	420	78	7176
Cucumis sativus	1917	491	6682	12893	37	5	3658
Malus domestica	7636	4276	30538	6582	1431	152	16236
Euclidium syriacum	2496	1256	9731	18968	101	22	5299
Lindenbergia philippensis	2527	1020	8966	14856	89	13	5218
Selaginella moellendorffii	1006	1879	6958	13214	59	4	4169
Lens ervoides	3986	2486	14283	17753	117	55	7711
Asparagus officinalis	597	445	6199	20405	93	2	2967
Coffea arabica geisha	7235	2705	38721	1595	1492	89	19760
Citrus sinensis	2584	890	10262	12682	109	13	5184
Cinnamomum kanehirae	5002	2945	13104	8855	333	55	7907
Dunaliella salina	747	322	3565	12405	203	30	1547
Brachypodium distachyon	1867	1450	7503	24083	35	13	4621
Mimulus guttatus	3684	1832	10793	13156	123	30	6610
Ceratodon purpureus	1074	1820	8955	19182	93	6	4939
Porphyra umbilicalis	302	256	3471	9280	77	8	1444
Lens culinaris	4134	2316	16113	17984	206	55	7690
Amaranthus hypochondriacus	1250	635	5660	16616	82	11	3293
Populus trichocarpa	3262	1528	16748	14100	74	18	9833
Diphasiastrum complanatum	2168	3405	16004	11003	97	17	9264
Mimulus tilingii	3398	1561	10520	11841	61	14	6411
Hydrocotyle leucocephala	1383	470	20352	10608	72	7	10168
Cicer arietinum	1989	1094	12856	13172	233	42	5056
Brachypodium arbuscula	2481	1957	9923	20026	82	22	6102
Ricinus communis	2034	824	6141	22825	97	10	3702
Ehretia anacua	4576	1907	10468	14935	73	9	7150
Brachypodium sylvaticum	3795	2636	15598	11402	192	43	8457
Chlamydomonas reinhardtii	946	880	1742	13558	38	4	1516
Spirodela polyrhiza	1992	1211	10105	7301	239	50	4492
Caulanthus amplexicaulis	3310	1570	41200	3304	529	54	18998
Chenopodium quinoa	5256	1877	37973	2157	908	96	17835
Eucalyptus grandis	7474	4577	10498	16624	114	49	8629
Castanea dentata	5475	3271	6946	17049	46	26	6245
Gossypium raimondii	3531	1609	17370	16066	64	22	8821
Poncirus trifoliata	2694	2134	4766	16721	63	19	3752
Phaseolus acutifolius	2775	1213	9837	14048	82	23	5790
Acorus americanus	2851	1451	9463	13635	136	20	5739
Boechera stricta	1240	712	6306	19542	10	4	3614
Olea europaea	2883	1542	17840	29383	120	44	8405
Portulaca amilis	3186	1990	14236	33937	582	67	5823
Lunaria annua	1337	722	19017	19424	209	37	8534
Betula platyphylla	3311	1862	9786	20046	191	24	5947
Populus nigra	3170	1276	16133	13158	52	10	9423
Manihot esculenta	3096	1953	13906	14870	70	24	8126
Castanea mollissima	5013	1761	5695	14001	19	15	5061
Corymbia citriodora	6809	1972	13585	15623	122	45	8889
Prunus persica	3299	1731	5290	17389	38	19	4227
Beta vulgaris	2955	1232	10926	7527	23	26	5515
Cakile maritima	1710	697	34817	21142	187	32	13126
Chromochloris zofingiensis	1023	380	4369	10078	275	28	1948
Oryza sativa	3913	3364	17552	19174	250	48	9121
Medicago truncatula	5709	4698	14907	27912	170	55	10091
Pharus latifolius	2003	1483	13128	16322	151	16	6145
Iberis amara	3635	1761	41833	19803	431	50	16126
Malcolmia maritima	3441	1272	13404	13289	107	20	7119
Brassica juncea	4881	1938	72357	2138	209	15	31818
Dioscorea alata	3805	2032	14657	6215	157	28	7309
Cercis canadensis	4452	2929	7418	14174	120	44	5732
Mimulus nasutus	3350	1259	10412	11072	44	27	6197
Rorippa islandica	2030	1005	8837	19390	114	16	4693
Kalanchoe laxiflora	1518	919	11228	15198	108	6	5912
Fragaria vesca	2694	2226	7929	22236	283	29	4956
Alyssum linifolium	2978	1698	45354	3001	485	44	21169
Phaseolus coccineus	4140	1626	14126	10745	59	23	8155
Phaseolus vulgaris	3755	1362	11492	11828	66	28	6837
Brachypodium stacei	2147	1153	8592	18644	11	17	4993
Coccomyxa subellipsoidea	327	243	2552	6637	9	1	1245
Helianthus annuus	5843	3203	22509	23156	460	67	11883
Sisymbrium irio	1684	503	7416	18205	53	7	4172
Marchantia polymorpha	1415	702	5470	12338	24	6	2895
Lactuca sativa	3953	2305	14038	20042	161	26	7916
Panicum hallii	2514	1509	9272	21994	64	20	5476
Notholithocarpus densiflorus	5310	2372	6113	14871	55	15	5583
Glycine soja	4509	1347	39286	3608	319	30	19357
Chasmanthium laxum	2468	1328	11630	17143	55	17	6055
Setaria italica	3152	1784	10333	20296	40	17	6305
Solanum lycopersicum	2268	1776	8302	25073	156	29	4886
Schrenkiella parvula	1395	370	9425	16025	26	5	4762
Volvox carteri	510	391	1342	12157	14	3	961
Andropogon gerardi	6930	4781	74351	7714	842	74	28863
Setaria viridis	2897	1172	9307	17250	59	27	5641
Quercus rubra	6947	4467	9200	14767	95	40	7982
Theobroma cacao	3157	1976	5862	17293	81	24	4530
Spinacia oleracea	5757	2255	21923	8074	1916	170	6591
Ulmus americana	5006	2398	6189	13315	47	18	5427
Solanum tuberosum	5737	2623	9334	16884	242	58	6851
Salix purpurea	3200	2704	16221	14337	101	21	9327
Urochloa fusca	2525	1554	8656	23614	88	12	5221
Zostera marina	1845	1371	10446	8857	375	44	4721
Vaccinium darrowii	4560	2823	8809	19989	305	36	6279
Thuja plicata	5478	1447	8422	25554	75	13	6051
Vicia faba	4614	1801	11228	17946	159	38	6646
Vigna unguiculata	4748	2218	13615	12849	109	33	8102
Trifolium pratense	2319	913	11127	26409	150	29	5823
Yucca filamentosa	1878	890	13698	27402	30	5	6786
Stanleya pinnata	1410	651	28249	25739	257	89	10882
Gossypium barbadense	6522	2580	65582	2458	466	65	31493
Miscanthus sinensis	5709	3746	48887	12652	795	72	23509
Zea mays	2317	1394	23429	13376	161	30	10161
Gossypium mustelinum	6559	2826	65404	2523	387	62	31997
Gossypium hirsutum	6631	2772	65973	2967	477	70	31794
Gossypium darwinii	7014	3183	67968	3052	506	72	32691
Gossypium tomentosum	7044	3254	67508	3410	551	79	32574
Panicum virgatum	5471	4010	53784	9641	622	52	26562
Triticum aestivum	1982	58	94241	4113	742	339	21716
Fragaria x ananassa	9376	5928	92705	6600	3151	375	29157
Thinopyrum intermedium	15974	11407	93334	7264	579	94	41637
Gardenia jasminoides	4568	3832	12466	17286	706	82	7038
Beta vulgaris U2BvONT	5260	1522	9415	14107	319	81	5919
Withania somnifera	1544	611	21349	12118	27	3	10409
