## Supplementary Table S4 for "DupyliCate: mining, classifying, and characterizing gene duplications"

### Sheet: Sheet1
Statistical analysis of the XPB, BLA, RALF tandem duplicate genes in A. thaliana Col-0
Gene pairs		Bonferroni corrected p-value	Spearman correlation coefficient (r)	Inference on expression divergence/ correlation
AT5G41360	AT5G41370	0	0.496	Potential expression divergence
AT5G12950	AT5G12960	1.921e-202	0.201	Potential expression divergence
AT2G19030	AT2G19050	0	0.249	Potential expression divergence
AT2G19030	AT2G19060	2.003e-100	-0.142	Potential expression divergence
AT2G19050	AT2G19060	0	0.677	Moderate correlation
AT2G19020, AT2G19040, AT2G19045 are pseudogenes in the RALF duplicates array.
