## Supplementary Table S6 for "DupyliCate: mining, classifying, and characterizing gene duplications"

### Sheet: Sheet1
Orthologs and copy number variations of orthologs of FLS genes in A. thaliana across other Brassicales plant species
A_thaliana	A_halleri	A_lyrata	B_napus	B_oleraceae	B_rapa	C_grandiflora	C_hirsuta	C_papaya	E_salsugineum	E_vesicaria	I_tinctoria	S_alba
AT5G08640 (AtFLS1)	Ah4G24190.v2.1.0, Ah6G09450.v2.1.0 (2) {OGCS=0.625}	AL6G19370.v2.1 (1) {OGCS=1.000}	agat-gene-28106, agat-gene-47325, agat-gene-88200, agat-gene-97021 (4) {OGCS=0.625}	Bol019362.v1.0, Bol043773.v1.0 (2) {OGCS=0.625}	Brara.J02408.v1.3 (1) {OGCS=1.000}	Cagra.0666s0020.v1.1, Cagra.1365s0081.v1.1 (2) {OGCS=0.625}	CARHR204340 (1) {OGCS=1.000}	evm.TU.supercontig_37.77 (1) {OGCS=1.000}	Thhalv10004662m.g.v1.0, Thhalv10014054m.g.v1.0, Thhalv10015952m.g.v1.0 (3) {OGCS=0.500}	Eruve.0503s0054.v1.1 (1) {OGCS=1.000}	Isati.0382s0005.v1.1, Isati.0382s0006.v1.1, Isati.0413s0021.v1.1, Isati.1317s0015.v1.1, Isati.1337s0002.v1.1, Isati.1778s0010.v1.1, Isati.4752s0005.v1.1, Isati.5352s0003.v1.1, Isati.6569s0008.v1.1, Isati.6782s0005.v1.1, Isati.7707s0002.v1.1 (11) {OGCS=0.318}	Sialb.0009s0915.v3.1 (1) {OGCS=1.000}
AT5G43935 (AtFLS6)	-- (0)	AL8G16190.v2.1 (1) {OGCS=1.000}	-- (0)	-- (0)	Brara.F01692.v1.3 (1) {OGCS=0.125}	Cagra.5198s0004.v1.1 (1) {OGCS=0.500}	-- (0)	-- (0)	Thhalv10004668m.g.v1.0 (1) {OGCS=0.250}	-- (0)	Isati.0715s0022.v1.1, Isati.3013s0017.v1.1, Isati.3712s0003.v1.1, Isati.6782s0004.v1.1 (4) {OGCS=0.250}	Sialb.0013s0228.v3.1 (1) {OGCS=0.250}
AT5G63580 (AtFLS2)	Ah8G30840.v2.1.0 (1) {OGCS=1.000}	AL8G40660.v2.1 (1) {OGCS=0.500}	agat-gene-28887, agat-gene-63577 (2) {OGCS=0.250}	-- (0)	Brara.F02244.v1.3 (1) {OGCS=0.125}	Cagra.0248s0036.v1.1 (1) {OGCS=0.500}	CARHR277450 (1) {OGCS=1.000}	-- (0)	-- (0)	-- (0)	-- (0)	-- (0)
AT5G63590 (AtFLS3)	-- (0)	AL4G33610.v2.1, AL8G40670.v2.1, AL8G40690.v2.1 (3) {OGCS=0.583}	agat-gene-28889, agat-gene-56750, agat-gene-56779, agat-gene-56780, agat-gene-63576 (5) {OGCS=0.550}	Bol019361.v1.0 (1) {OGCS=1.000}	Brara.B03857.v1.3, Brara.B03858.v1.3, Brara.F02246.v1.3 (3) {OGCS=0.500}	Cagra.0248s0038.v1.1, Cagra.0248s0039.v1.1 (2) {OGCS=1.000}	-- (0)	-- (0)	Thhalv10005710m.g.v1.0, Thhalv10029534m.g.v1.0 (2) {OGCS=0.375}	Eruve.0009s0062.v1.1, Eruve.10799s0001.v1.1, Eruve.1484s0003.v1.1, Eruve.1484s0004.v1.1, Eruve.4064s0003.v1.1, Eruve.4064s0004.v1.1, Eruve.7001s0002.v1.1 (7) {OGCS=0.714}	Isati.0715s0020.v1.1, Isati.0715s0021.v1.1, Isati.3013s0018.v1.1, Isati.3712s0004.v1.1, Isati.3712s0005.v1.1, Isati.6782s0006.v1.1, Isati.6782s0007.v1.1, Isati.6782s0008.v1.1 (8) {OGCS=0.625}	Sialb.0013s0226.v3.1, Sialb.0013s0227.v3.1, Sialb.1034s0031.v3.1 (3) {OGCS=0.750}
AT5G63595 (AtFLS4)	-- (0)	-- (0)	agat-gene-3025, agat-gene-92056 (2) {OGCS=0.125}	-- (0)	Brara.I00751.v1.3 (1) {OGCS=0.125}	-- (0)	-- (0)	-- (0)	Thhalv10028827m.g.v1.0 (1) {OGCS=0.125}	Eruve.4064s0002.v1.1 (1) {OGCS=0.125}	Isati.0644s0012.v1.1, Isati.7517s0001.v1.1 (2) {OGCS=0.125}	Sialb.0071s0239.v3.1 (1) {OGCS=0.125}
AT5G63600 (AtFLS5)	Ah4G05730.v2.1.0, Ah8G30860.v2.1.0, Ah8G30870.v2.1.0 (3) {OGCS=1.000}	AL4G15580.v2.1, AL8G40710.v2.1, AL8G40720.v2.1 (3) {OGCS=1.000}	-- (0)	-- (0)	-- (0)	Cagra.0248s0037.v1.1 (1) {OGCS=1.000}	CARHR102940, CARHR277460, CARHR277470, CARHR277480 (4) {OGCS=1.000}	-- (0)	-- (0)	-- (0)	-- (0)	-- (0)
