## Supplementary Table S8 for "DupyliCate: mining, classifying, and characterizing gene duplications"

### Sheet: Sheet1
Confidence scoring approach for ortholog assignments
Ortholog assignment confidence score	Ortholog confidence	Description
1	High confidence ortholog	Ortholog is the top forward hit, and it is significantly different from the next best hit, making it a confident assignment
0.5	Moderate confidence ortholog	Ortholog is the top forward hit determined via synteny analysis. But the top hit is not significantly different from the next best hit, making it a moderately confident assignment)
0.25	Low confidence ortholog	Ortholog is determined via phylogeny of the forward hits. Top forward hit and the next best hit are not significantly different, lowering the confidence
0.125	Low confidence ortholog	Ortholog is determined via phylogeny of the forward hits. All the forward hits are very similar, making phylogeny analysis results less confident
0.0625	Low confidence ortholog	Ortholog is determined via phylogeny of the forward hits. But it is not among the top forward hits, and all the forward hits are very similar, lowering the confidence substantially
