## Supplementary Table S9 for "DupyliCate: mining, classifying, and characterizing gene duplications"

### Sheet: Sheet1
Orthologous group scoring approach for reliability assessment of the copy number table results
Orthologous group confidence score (OGCS)*	Confidence of the orthologous group in the copy number table
OGCS > 0.8	High confidence orthologous group
0.5 < OGCS <= 0.8	Moderate confidence orthologous group
OGCS <= 0.5	Low confidence orthologous group
*OGCS formula = ∑(Individual ortholog assignment score of each gene in an orthologous group) / (Total number of genes in an orthologous group)
