## Supplementary Table S10 for "DupyliCate: mining, classifying, and characterizing gene duplications"

### Sheet: Sheet1
Consolidated results of the parameter tuning trials of DupyliCate
Parameter flag and the value tested	Tandem duplicates	Proximal duplicates	Dispersed duplicates	Singletons	Low confidence duplicate groups	Moderate confidence duplicate groups	High confidence duplicate groups
--score (auto)	1758	703	5457	19843	6	14	3534
--score (0.375) --self_simcut 0	3208	1302	13654	10402	27	27	7359
--score (0.5) --self_simcut 0	2773	1133	10717	13638	21	23	6153
--score (0.625) --self_simcut 0	2181	852	7474	17429	8	17	4593
--score (0) --self_simcut 37.5	3514	1482	17020	6865	49	47	8363
--score (0) --self_simcut 50	3139	1338	13496	10565	33	32	7307
--score (0) --self_simcut 62.5	2475	997	9168	15424	18	18	5448
--score (0.375) --self_simcut 50.0	3031	1248	12455	11693	26	28	6894
--score (0.5) --self_simcut 50.0	2756	1130	10660	13705	21	23	6126
--score (0.625) --self_simcut 50.0	2177	852	7470	17435	8	17	4589
--score (0.375) --self_simcut 37.5	3208	1298	13643	10415	27	27	7354
--score (0.5) --self_simcut 37.5	2773	1133	10715	13640	21	23	6152
--score (0.625) --self_simcut 37.5	2181	852	7474	17429	8	17	4593
--score (0.375) --self_simcut 62.5	2425	966	8785	15857	15	17	5262
--score (0.5) --self_simcut 62.5	2384	943	8448	16241	14	17	5107
--score (0.625) --self_simcut 62.5	2155	827	7296	17639	7	17	4500
--seq_aligner (BLAST)	1756	705	5387	19909	7	11	3492
--seq_aligner (DIAMOND)	1758	703	5457	19843	6	14	3534
--seq_aligner (Mmseqs)	1769	708	5530	19762	6	11	3580
--proximity (8)	1755	663	5494	19843	6	14	3529
--proximity (10)	1758	703	5457	19843	6	14	3534
--proximity (13)	1758	732	5429	19843	6	14	3534
--evalue (0.75e-5)	1757	703	5455	19846	6	14	3533
--evalue (1e-5)	1758	703	5457	19843	6	14	3534
--evalue (1.25e-5)	1758	703	5459	19841	6	14	3535
--fwd_simcut (30.0)	1758	703	5457	19843	6	14	3534
--fwd_simcut (40.0)	1758	703	5457	19843	6	14	3534
--fwd_simcut (50.0)	1758	703	5457	19843	6	14	3534
--scoreratio (0.225)	1758	703	5457	19843	6	14	3534
--scoreratio (0.3)	1758	703	5457	19843	6	14	3534
--scoreratio (0.375)	1758	703	5457	19843	6	14	3534
--hits (8)	1758	703	5457	19843	6	14	3534
--hits (10)	1758	703	5457	19843	6	14	3534
--hits (13)	1758	703	5457	19843	6	14	3534
--occupancy (0.075)	1758	703	5457	19843	6	14	3534
--occupancy (0.1)	1758	703	5457	19843	6	14	3534
--occupancy (0.125)	1758	703	5457	19843	6	14	3534
--synteny_score (0.375)	1758	703	5457	19843	6	14	3534
--synteny_score (0.5)	1758	703	5457	19843	6	14	3534
--synteny_score (0.625)	1758	703	5457	19843	6	14	3534
--flank (4)	1758	703	5457	19843	6	14	3534
--flank (5)	1758	703	5457	19843	6	14	3534
--flank (7)	1758	703	5457	19843	6	14	3534
--side (1)	1758	703	5457	19843	6	14	3534
--side (2)	1758	703	5457	19843	6	14	3534
--side (3)	1758	703	5457	19843	6	14	3534
Key:
	Default parameter value for the specific parameter flag
	Separator row between two sets of the optimization trials
