## Supplementary Table S12 for "DupyliCate: mining, classifying, and characterizing gene duplications"

### Sheet: Sheet1
Comparative analyses results for BUSCO-based threshold and manual threshold DupyliCate runs
Species	Manual/ BUSCO methods	Tandem duplicates	Proximal duplicates	Dispersed duplicates	Singletons	Low confidence duplicate groups	Moderate confidence duplicate groups	High confidence duplicate groups
Arabidopsis thaliana Col-0	Manual (--score 0.5, --self_simcut 0)	2773	1133	10717	13638	21	23	6153
	BUSCO (--score auto, --self_simcut 0)	1758	703	5457	19843	6	14	3534
Digitalis purpurea	Manual (--score 0.5, --self_simcut 0)	1272	398	29311	5443	58	1	11736
	BUSCO (--score auto, --self_simcut 0)	860	330	25411	9603	27	1	10556
Dioscorea dumetorum	Manual (--score 0.5, --self_simcut 0)	2344	1120	27335	6093	803	52	10606
	BUSCO (--score auto, --self_simcut 0)	1213	585	22031	12424	385	18	9631
Victoria cruziana	Manual (--score 0.5, --self_simcut 0)	2534	3787	10474	11713	453	49	4729
	BUSCO (--score auto, --self_simcut 0)	2649	3824	11514	10596	459	49	5154
